# Critical contribution of 3’ non-seed base pairing to the *in vivo* function of the evolutionarily conserved *let-7a* microRNA

**DOI:** 10.1101/2021.03.29.437276

**Authors:** Ye Duan, Isana Veksler-Lublinsky, Victor Ambros

## Abstract

Base-pairing of the seed region (g2-g8) is essential for microRNA targeting, however, the *in vivo* function of the 3’ non-seed region (g9-g22) are less well understood. Here we report the first systematic investigation of the *in vivo* roles of 3’ non-seed nucleotides in microRNA *let-7a,* whose entire g9-g22 region is conserved among bilaterians. We found that the 3’ non-seed sequence functionally distinguishes *let-7a* from its family paralogs. The complete pairing of g11-g16 is essential for *let-7a* to fully repress multiple key targets, including evolutionarily conserved *lin-41*, *daf-12* and *hbl-1*. Nucleotides at g17-g22 are less critical but may compensate for mismatches in the g11-g16 region. Interestingly, the 3’ non-seed pairing of *let-7a* can be critically required with certain minimal complementarity for sites with perfect seed pairing. These results provide evidence that the specific configurations of both seed and 3’ non-seed base-pairing can critically influence microRNA-mediated gene regulation *in vivo*.
