## Supplementary material for "Critical contribution of 3’ non-seed base pairing to the *in vivo* function of the evolutionarily conserved *let-7a* microRNA": Table S1

### Sheet: Adult Alae
Table S1A Adult alae phenotypes
Strain	Genotype	15°C				20°C				25°C				Related figures	Description
		normal	imcomplete	no alae	n	normal	imcomplete	no alae	n	normal	imcomplete	no alae	n
N2		1	0	0	20	1	0	0	25	1	0	0	25	all figures	WT
VT1367	maIs105	1	0	0	20	1	0	0	20	1	0	0	25	all figures	WT
VT3439	maIs105;let-7(ma341)	0.04	0.84	0.12	25	0	0.4615	0.5385	26	0	0.16	0.84	25	Fig.2, S5	let-7a mir-84 swap
VT3645	umnIs25,+/+,maIs105;let-7(ma393)	0	0	1	15	0	0	1	20	0	0	1	16	Fig.2,3,S2	let-7a null (jump board)
VT3585	lin-41(ma378); maIs105; let-7(ma341)	1	0	0	23	0.5667	0.4	0.0333	30	0	0.1154	0.8846	26	Fig.S5	let-7a mir-84 swap, lin-41 complementary to ma341
VT3639	lin-41(ma378); maIs105	1	0	0	19	0.8519	0.1481	0	27	0	0.1071	0.8929	28	Fig.S5	lin-41 complementary to ma341
VT3835	maIs105; let-7(ma453)	1	0	0	16	1	0	0	19	1	0	0	18	Fig.3,S2	let-7a U9G
VT3836	maIs105; let-7(ma454)	1	0	0	17	1	0	0	19	1	0	0	19	Fig.3,S2	let-7a A10U
VT3793	umnIs25,+/+,maIs105;let-7(ma431)	0.04	0.8	0.16	25	0.0333	0.8	0.1667	30	0	0.1667	0.8333	18	Fig.3,S2	let-7a G11U
VT3825	umnIs25,+/+,maIs105;let-7(ma448)	0	0.6842	0.3158	19	0	0.5	0.5	22	0	0.0952	0.9048	21	Fig.3,S2	let-7a G12U
VT3974	umnIs25,+/+,maIs105;let-7(ma432)	0	0.9	0.1	20	0	0.6087	0.3913	23	0	0.1176	0.8826	34	Fig.3,S2	let-7a U13A
VT3795	umnIs25,+/+,maIs105;let-7(ma433)	0.8929	0.1071	0	28	0	0.3846	0.6154	26	0	0.0667	0.9333	15	Fig.3,S2	let-7a U14A
VT3796	umnIs25,+/+,maIs105;let-7(ma434)	0.15	0.85	0	20	0	0.8095	0.1905	21	0.1111	0.7222	0.1667	18	Fig.3,S2	let-7a G15A
VT3826	umnIs25,+/+,maIs105;let-7(ma449)	0.95	0.05	0	40	0.8333	0.1667	0	30	0	0.9333	0.0667	30	Fig.3,S2	let-7a U16G
VT3827	maIs105; let-7(ma450)	1	0	0	16	1	0	0	17	1	0	0	17	Fig.3,S2	let-7a A17U
VT3797	maIs105; let-7(ma435)	1	0	0	19	1	0	0	20	1	0	0	20	Fig.3,S2	let-7a U18A
VT3798	maIs105; let-7(ma436)	0.9412	0.0588	0	17	1	0	0	19	1	0	0	23	Fig.3,S2	let-7a A19U
VT3829	maIs105; let-7(ma452)	1	0	0	20	1	0	0	18	1	0	0	19	Fig.3,S2	let-7a G20C
VT3844	maIs105; let-7(ma456)	1	0	0	22	1	0	0	19	1	0	0	18	Fig.3,S2	let-7a U21A
VT3799	maIs105; let-7(ma437)	1	0	0	18	1	0	0	19	1	0	0	18	Fig.3,S2	let-7a U22A
VT3877	maIs105; let-7(ma449ma435)	0.871	0.129	0	31	0.1634	0.8636	0	22	0	0.95	0.05	20	Fig.3,S2	let-7a U16G + U18A
DG3913	lin-41(tn1541)	1	0	0	15	1	0	0	15	1	0	0	16	Fig.4, S4	lin-41 GFP, WT
VT3868	lin-41(tn1541);umnIs25/+;let-7(ma432)	0.12	0.8	0.08	25	0	0.7727	0.2273	22	0	0.2105	0.7895	19	Fig.4, S4	let-7a U13A, lin-41 GFP
VT3878	lin-41(tn1541ma480); let-7(ma432)	1	0	0	17	1	0	0	17	1	0	0	15	Fig.4, S4	let-7a U13A, lin-41 GFP +complimentary to U13A
VT3950	lin-41(tn1541ma480)	1	0	0	22	0	0.0667	0.9333	30	0.1935	0.8065	0	31	Fig.4,S4	lin-41 GFP + complimentary to U13A
VT3944	lin-41(tn1541ma501)	1	0	0	20	1	0	0	15	1	0	0	20	Fig.6	perfect seed + perfect non-seed

### Sheet: # of progeny
Table S1B: # of progeny (brood size)
Strain	Genotype	15 °C			20 °C			25 °C			Related figures	Description
		# of progeny	±SD	n	# of progeny	±SD	n	# of progeny	±SD	n
VT1367	maIs105	232.067	24.4583	15	229.071	20.0977	14	168.4	20.2195	15	all figures	WT
VT3439	maIs105; let-7(ma341)	5.42857	7.62263	42	8.16279	8.05319	43	0.933333	1.65694	45	Fig.2, S5	let-7a mir-84 swap
VT3645	umnIs25,+/+,maIs105;let-7(ma393)	0.0625	0.25	16	0.0625	0.25	16	0.125	0.341565	16	Fig.2,3,S2	let-7a null (jump board)
VT3585	lin-41(ma378); maIs105; let-7(ma341)	19.9375	10.6133	32	6.4359	7.73167	39	0.694444	1.41056	36	Fig.S5	let-7a mir-84 swap, lin-41 complementary to ma341
VT3639	lin-41(ma378); maIs105	51.3261	23.0972	23	30.3138	15.2714	29	6.36667	2.84539	24	Fig.S5	lin-41 complementary to ma341
VT2692	maIs105; let-7(n2853)	26.933	11.392	15	26.875	12.414	16	8.25	5.483	16	Fig.2,3	let-7a G5A
VT3835	maIs105; let-7(ma453)	240.25	38.6894	16	225.067	26.7941	15	121.625	30.1858	16	Fig.3,S2	let-7a U9G
VT3836	maIs105; let-7(ma454)	230.812	39.3043	16	234.333	42.5586	15	139.143	29.4353	14	Fig.3,S2	let-7a A10U
VT3793	umnIs25,+/+,maIs105;let-7(ma431)	2.875	2.60448	16	4.625	4.85627	16	1.3125	1.4477	16	Fig.3,S2	let-7a G11U
VT3825	umnIs25,+/+,maIs105;let-7(ma448)	0.375	0.718795	16	0.4375	0.813941	16	1.125	1.78419	16	Fig.3,S2	let-7a G12U
VT3794	umnIs25,+/+,maIs105;let-7(ma432)	1.25	2.56905	16	1.875	2.91833	16	1	1.63299	16	Fig.3,S2	let-7a U13A
VT3795	umnIs25,+/+,maIs105;let-7(ma433)	26.4375	16.3869	16	36.4375	27.4711	16	4.25	8.72162	16	Fig.3,S2	let-7a U14A
VT3796	umnIs25,+/+,maIs105;let-7(ma434)	27.6875	35.3303	16	2.125	2.70493	16	0.4375	0.892095	16	Fig.3,S2	let-7a G15A
VT3826	umnIs25,+/+,maIs105;let-7(ma449)	15.875	7.80491	16	24.0625	18.3175	16	6.5625	9.54267	16	Fig.3,S2	let-7a U16G
VT3827	maIs105; let-7(ma450)	235.214	40.5864	14	225.067	23.7922	15	160.688	42.6657	16	Fig.3,S2	let-7a A17U
VT3797	maIs105; let-7(ma435)	221.625	35.691	16	227.2	20.2844	15	137	23.7757	15	Fig.3,S2	let-7a U18A
VT3798	maIs105; let-7(ma436)	234.812	35.2651	16	220.929	41.4403	14	161.538	31.3279	13	Fig.3,S2	let-7a A19U
VT3829	maIs105; let-7(ma452)	199.625	40.181	16	208.286	30.1953	14	165.8	37.9571	15	Fig.3,S2	let-7a G20C
VT3844	maIs105; let-7(ma456)	220.733	38.5421	15	210.071	22.8084	14	156.562	34.0939	16	Fig.3,S2	let-7a U21A
VT3799	maIs105; let-7(ma437)	226.312	37.3608	16	217.786	18.7911	14	163.4	29.2936	15	Fig.3,S2	let-7a U22A
DG3913	lin-41(tn1541)	356.091	23.6028	11	330.25	18.9649	16	153.833	37.8077	12	Fig.4, S4	lin-41 GFP, WT
VT3868	lin-41(tn1541);umnIs25/+;let-7(ma432)	0.545455	1.03573	11	0.545455	1.50756	11	0.636364	1.02691	11	Fig.4, S4	let-7a U13A, lin-41 GFP
VT3878	lin-41(tn1541ma480); let-7(ma432)	156.826	117.743	23	123.833	125.997	24	43.4583	38.5272	24	Fig.4, S4	let-7a U13A, lin-41 GFP + t13 complimentary to U13A
VT3950	lin-41(tn1541ma480)	71.8182	55.3548	22	48.625	23.2824	24	9.25	11.2492	24	Fig.4, S4	lin-41 GFP + t13 mismatch
VT4058	lin-41(ma501ma480); maIs105	252.8	31.56	16	257.7	32.96	15	141.2	48.09	16	Fig. 6	perfect seed + t13 mismatch
VT3974	lin-41(ma501ma545); maIs105	55.4	34.64	16	40.4	16.47	16	27.3	13.98	16	Fig. 6	perfect seed + t11-t13 mismatch
VT4060	lin-41(ma480); maIs105	217.6	42.89	14	250.7	52.7	13.61	18.69	3.4	16	Fig. 6	natural seed + t13 mismatch
VT3975	lin-41(xe11); maIs105	85.7	60.49	15	43.1	29.26	16	30.3	12.74	16	Fig. 6	lin-41(t5), resulting in two consecutive seed mismatches
VT4091	lin-41(ma501ma555); maIs105							144.8	18.9	13	Fig. 6	perfect seed + t11 mismatch
VT4092	lin-41(ma501ma556); maIs105							148.1	33.31	15	Fig. 6	perfect seed + t12 mismatch
VT4093	lin-41(ma501ma571); maIs105							152.3	30.54	16	Fig. 6	perfect seed + t11-t12 mismatch
VT4009	lin-41(ma501ma572); maIs105							151.4	23.9	16	Fig. 6	perfect seed + t13-t16 mismatch
VT4094	lin-41(ma555); maIs105							15.1	11.54	16	Fig. 6	narual seed + t11 mismatch
VT4095	lin-41(ma556); maIs105							3.9	3.52	16	Fig. 6	narual seed + t12 mismatch
VT4124	lin-41(ma564); maIs105							42.1	23.91	16	Fig. 6	narual seed + t14 mismatch
VT4125	lin-41(ma565); maIs105							3.4	2.9	16	Fig. 6	narual seed + t15 mismatch
VT4126	lin-41(ma566); maIs105							154.4	20.71	16	Fig. 6	narual seed + t16 mismatch
VT3959	lin-41(tn1541); umnIs25,+/+,maIs105; let-7(ma393)	0.1	0.25	16	0.1	0.25	16	0.13	0.34	16	Fig. 7	natural seed LCSs, let-7 null
VT3954	lin-41(tn1541ma501); umnIs25,+/+,maIs105; let-7(ma393)	37.6923	22.9941	13	2.91667	2.60971	12	6.5	14.5821	12	Fig. 7	perfect seed LCSs, let-7 null
VT3945	lin-41(tn1541ma501); maIs105	230.7	46.51	11	297.3	41.02	12	142.9	29.73	11	Fig.6	perfect seed + perfect non-seed

### Sheet: Lethality(vulva integraty)
Table S1C Lethality / Vulval Integrity
Strain	Genotype	15°C				20°C				25°C				Related figures	Description
		w/ vulva bursting	w/o vulva bursting (bagging)	viable	n	w/ vulva bursting	w/o vulva bursting (bagging)	viable	n	w/ vulva bursting	w/o vulva bursting (bagging)	viable	n
VT1367	maIs105	0	0	1	80	0	0	1	80	0	0	1	72	all figures	WT
VT3439	maIs105; let-7(ma341)	0.88	0.12	0	125	0.86	0.14	0	131	0.93	0.07	0	141	Fig.2, S5	let-7a mir-84 swap
VT2692	maIs105; let-7(n2853)	0.1063	0.4219	0.4718	301	0.4371	0.514	0.0489	286	0.6949	0.3051	0	118	Fig.2,3	let-7a G5A
VT3645	umnIs25,+/+,maIs105;let-7(ma393)	1	0	0	32	1	0	0	31	1	0	0	32	Fig.2,3,S2	let-7a null (jump board)
VT3585	lin-41(ma378); maIs105; let-7(ma341)	0.18	0.76	0.04	50	0.87	0.13	0	64	1	0	0	51	Fig.S5	let-7a mir-84 swap, lin-41 complementary to ma341
VT3639	lin-41(ma378); maIs105	0.36	0.61	0.03	78	0.76	0.21	0.03	66	0.96	0.04	0	72	Fig.S5	lin-41 complementary to ma341
VT3835	maIs105; let-7(ma453)	0	0	1	75	0	0	1	72	0	0	1	80	Fig.3,S2	let-7a U9G
VT3836	maIs105; let-7(ma454)	0	0	1	125	0	0	1	120	0	0	1	135	Fig.3,S2	let-7a A10U
VT3793	umnIs25,+/+,maIs105;let-7(ma431)	0.69235	0.28865	0.019	52	0.97635	0.02365	-5.20417e-17	73	0.96875	0.03125	0	49	Fig.3,S2	let-7a G11U
VT3825	umnIs25,+/+,maIs105;let-7(ma448)	0.939	0.061	5.55112e-17	49	0.95	0.05	0	50	0.946	0.054	0	37	Fig.3,S2	let-7a G12U
VT3794	umnIs25,+/+,maIs105;let-7(ma432)	0.81755	0.18246	-1e-05	48	0.93675	0.06325	0	25	0.9885	0.0115	-4.51028e-17	44	Fig.3,S2	let-7a U13A
VT3795	umnIs25,+/+,maIs105;let-7(ma433)	0.0255	0.422	0.5525	39	0.15865	0.80885	0.0325	46	0.5915	0.4085	0	24	Fig.3,S2	let-7a U14A
VT3796	umnIs25,+/+,maIs105;let-7(ma434)	0.06755	0.4548	0.47765	22	0.6288	0.3707	0.0005	29	0.92625	0.07375	0	46	Fig.3,S2	let-7a G15A
VT3826	umnIs25,+/+,maIs105;let-7(ma449)	0	0.0315	0.9685	123	0.045	0.889	0.066	78	0.561	0.439	0	67	Fig.3,S2	let-7a U16G
VT3827	maIs105; let-7(ma450)	0	0	1	95	0	0	1	80	0	0	1	70	Fig.3,S2	let-7a A17U
VT3797	maIs105; let-7(ma435)	0	0	1	200	0	0	1	120	0	0	1	90	Fig.3,S2	let-7a U18A
VT3798	maIs105; let-7(ma436)	0	0.0123	0.9877	120	0	0	1	150	0	0	1	115	Fig.3,S2	let-7a A19U
VT3829	maIs105; let-7(ma452)	0	0	1	75	0	0	1	95	0	0	1	92	Fig.3,S2	let-7a G20C
VT3844	maIs105; let-7(ma456)	0	0	1	65	0	0	1	95	0	0	1	102	Fig.3,S2	let-7a U21A
VT3799	maIs105; let-7(ma437)	0	0.0067	0.9933	151	0	0	1	120	0	0.01495	0.98505	97	Fig.3,S2	let-7a U22A
VT3877	maIs105; let-7(ma449ma435)	0.3984	0.2927	0.3089	123	0.8605	0.1395	0	86	0.916	0.0842	-0.0002	95	Fig. 3, S2	let-7a U16G+U18A
DG3913	lin-41(tn1541)	0	0.01456	0.98544	206	0	0.00866	0.99134	231	0	0.01456	0.98544	241	Fig.4, S4	lin-41 GFP, WT
VT3868	lin-41(tn1541);umnIs25/+;let-7(ma432)	1	0	0	69	1	0	0	46	0.9836	0.0164	-3.1225e-17	61	Fig.4, S4	let-7a U13A, lin-41 GFP
VT3878	lin-41(tn1541ma480); let-7(ma432)	0	0.25664	0.74336	140	0	0.49673	0.50327	138	0	0.87	0.13	108	Fig.4, S4	let-7a U13A, lin-41 GFP + t13 complimentary to U13A
VT3950	lin-41(tn1541ma480)	0	0.84458	0.15542	102	0.0446	0.94601	0.00939	65	0.87363	0.11813	0.00824	134	Fig.4, S4	lin-41 GFP + t13 mismatch
VT4129	lin-41(tn1541); maIs105; daf-12(ma498)									0	0	1	41	Fig. 5, Fig. S7	daf-12 mSCARLET, WT 3' UTR, lin-41 GFP
VT4128	lin-41(tn1541); maIs105; daf-12(ma498ma568)									0.046	0.9538	0.0002	130	Fig. 5, Fig. S7	daf-12 mSCARLET, LCS1-3 mutated to mismatch t11-t13, lin-41 GFP
VT4058	lin-41(ma501ma480); maIs105	0	0	1	120	0	0	1	160	0	0	1	316	Fig. 6	perfect seed + t13 mismatch
VT3974	lin-41(ma501ma545); maIs105	0	0.83465	0.16535	254	0	1	0	200	0.02521	0.94118	0.03361	119	Fig. 6	perfect seed + t11-t13 mismatch
VT4060	lin-41(ma480); maIs105	0.0112	0.0337	0.9551	178	0	0.0186	0.9814	215	0.0508	0.9492	0	236	Fig. 6	natural seed + t13 mismatch
VT3975	lin-41(xe11); maIs105	0	0.6298	0.3702	181	0	0.5625	0.4375	192	0	0.99038	0.00962	208	Fig. 6	lin-41(t5), resulting in two consecutive seed mismatches
VT4091	lin-41(ma501ma555); maIs105									0	0.0125	0.9875	80	Fig. 6	perfect seed + t11 mismatch
VT4092	lin-41(ma501ma556); maIs105									0	0.0125	0.9875	79	Fig. 6	perfect seed + t12 mismatch
VT4093	lin-41(ma501ma571); maIs105									0	0.025	0.975	80	Fig. 6	perfect seed + t11-t12 mismatch
VT4009	lin-41(ma501ma572); maIs105									0	0.025	0.975	80	Fig. 6	perfect seed + t13-t16 mismatch
VT4094	lin-41(ma555); maIs105									0.2479	0.7521	0	121	Fig. 6	narual seed + t11 mismatch
VT4095	lin-41(ma556); maIs105									0.7305	0.2695	0	141	Fig. 6	narual seed + t12 mismatch
VT4124	lin-41(ma564); maIs105									0	0.9063	0.0937	192	Fig. 6	narual seed + t14 mismatch
VT4125	lin-41(ma565); maIs105									0.6792	0.3208	0	159	Fig. 6	narual seed + t15 mismatch
VT4126	lin-41(ma566); maIs105									0	0.0174	0.9826	288	Fig. 6	narual seed + t16 mismatch
VT3959	lin-41(tn1541); umnIs25,+/+,maIs105; let-7(ma393)	0	0	1	47	0	0	1	63	0	0	1	48	Fig. 7	natural seed LCSs, let-7 null
VT3954	lin-41(tn1541ma501); umnIs25,+/+,maIs105; let-7(ma393)	0.227	0.773	0	129	0.907	0.093	0	118	0.891	0.109	0	141	Fig. 7	perfect seed LCSs, let-7 null

### Sheet: COL-19 expression
Table S1D COL-19::GFP expression pattern
Strain	Genotype	15°C				20°C				25°C				Related figures	Description
		no HYP7 expression (seam only/ no COL-19::GFP)	dim HYP7 expression	normal pattern	n	no HYP7 expression (seam only/ no COL-19::GFP)	dim HYP7 expression	normal pattern	n	no HYP7 expression (seam only/ no COL-19::GFP)	dim HYP7 expression	normal pattern	n
VT1367	maIs105	0	0	1	80	0	0	1	80	0	0	1	72	all figures	WT
VT3439	maIs105; let-7(ma341)	0.9302	0.0698	0	43	0.9512	0.0488	0	41	0.84	0.16	0	50	Fig.2, S5	let-7a mir-84 swap
VT2692	maIs105; let-7(n2853)	0.15	0.85	0	40	0.1892	0.81	0	37	0.78125	0.2188	0	32	Fig.2,3	let-7a G5A
VT3645	umnIs25,+/+,maIs105;let-7(ma393)	1	0	0	32	1	0	0	31	1	0	0	32	Fig.2,3,S2	let-7a null (jump board)
VT3835	maIs105; let-7(ma453)	0	0	1	80	0	0	1	30	0	0	1	45	Fig.3,S2	let-7a U9G
VT3836	maIs105; let-7(ma454)	0	0	1	100	0	0	1	50	0	0	1	50	Fig.3,S2	let-7a A10U
VT3793	umnIs25,+/+,maIs105;let-7(ma431)	0.8462	0.1538	0	26	0.95	0.05	0	20	1	0	0	23	Fig.3,S2	let-7a G11U
VT3825	umnIs25,+/+,maIs105;let-7(ma448)	1	0	0	14	0.9615	0.0385	0	26	1	0	0	18	Fig.3,S2	let-7a G12U
VT3794	umnIs25,+/+,maIs105;let-7(ma432)	0.9375	0.0625	0	16	1	0	0	19	1	0	0	25	Fig.3,S2	let-7a U13A
VT3795	umnIs25,+/+,maIs105;let-7(ma433)	0.6316	0.1789	0.1895	95	0.5275	0.1758	0.2967	91	0.8261	0	0.1739	69	Fig.3,S2	let-7a U14A
VT3796	umnIs25,+/+,maIs105;let-7(ma434)	0.4815	0.1481	0.3704	27	0.625	0.25	0.125	24	0.8261	0.1739	0	23	Fig.3,S2	let-7a G15A
VT3826	umnIs25,+/+,maIs105;let-7(ma449)	0.5283	0.1226	0.3491	106	0.5227	0.197	0.2803	132	0.5049	0.1262	0.3689	103	Fig.3,S2	let-7a U16G
VT3827	maIs105; let-7(ma450)	0	0	1	100	0	0	1	80	0	0	1	50	Fig.3,S2	let-7a A17U
VT3797	maIs105; let-7(ma435)	0	0	1	80	0	0	1	80	0	0	1	50	Fig.3,S2	let-7a U18A
VT3798	maIs105; let-7(ma436)	0	0	1	50	0	0	1	100	0	0.0278	0.9722	70	Fig.3,S2	let-7a A19U
VT3829	maIs105; let-7(ma452)	0	0	1	50	0	0.026	0.974	75	0	0	1	50	Fig.3,S2	let-7a G20C
VT3844	maIs105; let-7(ma456)	0	0	1	50	0	0	1	100	0	0	1	50	Fig.3,S2	let-7a U21A
VT3799	maIs105; let-7(ma437)	0	0	1	65	0	0	1	50	0	0.0299	0.9701	50	Fig.3,S2	let-7a U22A
VT3947	lin-41(tn1541);umnIs25,+/+,maIs105 ;let-7(ma432)	1	0	0	23	1	0	0	29	1	0	0	35	Fig.4, S4	let-7a U13A, lin-41 GFP
VT3879	lin-41(tn1541ma480); maIs105; let-7(ma432)	0	0.0243	0.9757	41	0	0.0232	0.9768	43	0.598	0.18	0.222	244	Fig.4, S4	let-7a U13A, lin-41 GFP + t13 complimentary to U13A
VT3949	lin-41(tn1541ma480); maIs105	0.98765	0.0123	5e-05	81	0.9778	0.0722	-0.05	97	0.9011	0.0989	0	91	Fig.4, S4	lin-41 GFP + t13 mismatch
VT4129	lin-41(tn1541); maIs105; daf-12(ma498)									0	0	1	41	Fig. 5, Fig. S7	daf-12 mSCARLET, WT 3' UTR, lin-41 GFP
VT4128	lin-41(tn1541); maIs105; daf-12(ma498ma568)									0	0.0462	0.9538	130	Fig. 5, Fig. S7	daf-12 mSCARLET, LCS1-3 mutated to mismatch t11-t13, lin-41 GFP
VT4058	lin-41(ma501ma480); maIs105	0	0	1	110	0	0	1	160	0	0.006	0.994	330	Fig. 6	perfect seed + t13 mismatch
VT3974	lin-41(ma501ma545); maIs105	0.7786	0.1143	0.1071	140	0.6371	0.0433	0.3196	485	1	0	0	119	Fig. 6	perfect seed + t11-t13 mismatch
VT4060	lin-41(ma480); maIs105	0	0.0278	0.9722	180	0.0591	0.2574	0.6835	237	0.9871	0.0129	2.25514e-17	232	Fig. 6	natural seed + t13 mismatch
VT3975	lin-41(xe11); maIs105									1	0	0	208	Fig. 6	lin-41(t5), resulting in two consecutive seed mismatches
VT4091	lin-41(ma501ma555); maIs105									0	0	1	98	Fig. 6	perfect seed + t11 mismatch
VT4092	lin-41(ma501ma556); maIs105									0	0	1	84	Fig. 6	perfect seed + t12 mismatch
VT4093	lin-41(ma501ma571); maIs105									0	0.0496	0.9504	121	Fig. 6	perfect seed + t11-t12 mismatch
VT4009	lin-41(ma501ma572); maIs105									0	0.0155	0.9845	193	Fig. 6	perfect seed + t13-t16 mismatch
